# Convergent network effects along the axis of gene expression during prostate cancer progression

**DOI:** 10.1101/2020.02.16.950378

**Authors:** Konstantina Charmpi, Tiannan Guo, Qing Zhong, Ulrich Wagner, Rui Sun, Nora C. Toussaint, Christine E. Fritz, Chunhui Yuan, Hao Chen, Niels J. Rupp, Ailsa Christiansen, Dorothea Rutishauser, Jan H. Rüschoff, Christian Fankhauser, Karim Saba, Cedric Poyet, Thomas Hermanns, Kathrin Oehl, Ariane L. Moore, Christian Beisel, Laurence Calzone, Loredana Martignetti, Qiushi Zhang, Yi Zhu, María Rodríguez Martínez, Matteo Manica, Michael C. Haffner, Ruedi Aebersold, Peter J. Wild, Andreas Beyer

## Abstract

**Background:** Tumor-specific genomic aberrations are routinely determined by high throughput genomic measurements. It remains unclear though, how complex genome alterations affect molecular networks through changing protein levels, and consequently biochemical states of tumor tissues.

**Results:** Here, we investigated the propagation of genomic effects along the axis of gene expression during prostate cancer progression. For that, we quantified genomic, transcriptomic and proteomic alterations based on 105 prostate samples, consisting of benign prostatic hyperplasia regions and malignant tumors, from 39 prostate cancer patients. Our analysis revealed convergent effects of distinct copy number alterations impacting on common downstream proteins, which are important for establishing the tumor phenotype. We devised a network-based approach that integrates perturbations across different molecular layers, which identified a sub-network consisting of nine genes whose joint activity positively correlated with increasingly aggressive tumor phenotypes and was predictive of recurrence-free survival. Further, our data revealed a wide spectrum of intra-patient network effects, ranging from similar to very distinct alterations on different molecular layers.

**Conclusions:** This study uncovered molecular networks with remarkably convergent alterations across tumor sites and patients, but it also exposed a diversity of network effects: we could not identify a single sub-network that was perturbed in all high-grade tumor regions.
