## Supplemental Table 1 for "Convergent network effects along the axis of gene expression during prostate cancer progression"

### Sheet: a_patient_info_summary
Supplementary Table 1. Clinicopathological characteristics
No. of patients		39
No. of patients with follow-up		30
Median follow-up (months)		47
Range (months)		7 - 64
Variable		n	%
Clinicopathological characteristics
Age at diagnosis (median 62 years, range 46-71)
	< 64 years	24	61.5
	≥ 64 years	15	38.5
Gleason score
	6 (3+3; G1)	12	30.8
	7a (3+4; G2)	13	33.3
	7b (4+3; G3)	4	10.3
	8 (4+4; G4)	2	5.1
	9 (4+5; G5)	8	20.5
Tumor stage (pT)
	pT2a	1	2.6
	pT2c	21	53.8
	pT3a	13	33.3
	pT3b	4	10.3
Nodal status (pN)
	pN0	18	46.1
	pN1	4	10.3
	pN2	17	43.6
Surgical margins
	no tumor	22	56.4
	positive	17	43.6
PSA at diagnosis (ng/μl)
	< 10	27	69.2
	≥ 10	12	30.8

### Sheet: b_patient_info
Pat	Pat_id	Overall_Gleason_GrGp	pT	pN	R	Age_at_OP	PSA_at_Diag	Time(months)	Status	DX name	ImageName	index_tumor_id	TA1_GrGp	T_GrGp
1	L10	G1	2a	0	1	57	4.4	48	1	TA1	A_3_1	L10T	G1	G1
2	M3	G3	2c	0	0	54	19.9	49	0	TA1	A_7_1	M3T	G3	G1
3	M13	G2	3a	0	1	71	6.4	60	0	TA1	A_5_2	M13T	G3	G1
4	M14	G2	2c	2	0	59	3.8	61	0	TA1	A_3_3	M14T	G2	G1
5	M6	G3	3a	0	0	70	10	18	1	TA1	A_1_4	M6T	G3	G1
6	M15	G2	2c	0	0	66	7.8	59	0	TA1	A_7_4	M15T	G2	G1
7	M17	G2	3a	0	1	59	8.5	17	1	TA1	A_5_5	M17T	G3	G1
8	L11	G1	2c	2	1	63	4.6	47	1	TA1	A_3_6	L11T	G1	G1
9	H4	G4/5	3b	1	1	54	32.9	0		TA1	A_7_6	H4T	G4/5	G3
10	L9	G1	2c	2	1	67	9.4	50	0	TA1	A_5_7	L9T	G1	G1
11	M1	G2	2c	2	0	46	4.5	48	0	TA1	A_1_8	M1T	G3	G1
12	M10	G2	2c	0	0	59	6.9	46	0	TA1	A_7_8	M10T	G3	G2
13	M11	G2	2c	2	1	55	4.6	48	0	TA1	A_5_9	M11T	G3	G2
14	M12	G2	3a	0	0	57	23	49	0	TA1	A_3_10	M12T	G3	G1
15	L8	G1	2c	0	0	69	4.7	47	0	TA1	A_1_11	L8T	G1	G1
16	H9	G4/5	3b	0	1	68	6.8	7	1	TA1	A_5_11	H9T	G4/5	G3
17	L12	G1	2c	2	0	65	5.4	33	0	TA1	A_3_12	L12T	G1	G1
18	L1	G1	3a	2	0	62	2.6	47	0	TA1	A_7_12	L1T	G1	G1
19	L6	G1	2c	2	0	53	4	47	0	TA1	A_3_13	L6T	G1	G1
20	M9	G2	2c	2	0	61	4.6	64	0	TA1	A_7_13	M9T	G2	G1
21	L4	G1	2c	2	0	56	4.8	47	0	TA1	A_5_14	L4T	G1	G1
22	L5	G1	3a	0	0	66	9.2	42	0	TA1	B_1_1	L5T	G1	G1
23	L7	G1	2c	2	1	60	6.7	48	0	TA1	B_5_1	L7T	G1	G1
24	H2	G4/5	3b	0	1	71	28.8	0		TA1	B_1_2	H2T	G4/5	G3
25	M7	G3	3a	0	1	64	17.7	0		TA1	B_7_2	M7T	G3	G1
26	H1	G4/5	3a	2	1	68	9.8	32	1	TA1	B_5_3	H1T	G4/5	G1
27	M4	G2	2c	2	0	63	8.8	34	0	TA1	B_3_4	M4T	G2	G1
28	L2	G1	2c	2	0	53	1.4	23	0	TA1	B_1_5	L2T	G1	G1
29	H8	G4/5	3a	1	1	52	49	12	1	TA1	B_5_5	H8T	G4/5	G3
30	H3	G4/5	3a	1	1	57	5.1	0		TA1	B_3_6	H3T	G4/5	G4/5
31	H6	G4/5	2c	0	0	63	30.4	0		TA1	B_1_7	H6T	G4/5	G3
32	H7	G4/5	3a	1	0	65	12	0		TA1	B_7_7	H7T	G4/5	G2
33	M5	G2	3a	0	1	59	10.5	0		TA1	B_5_8	M5T	G3	G2
34	H10	G4/5	3a	0	1	60	12.1	0		TA1	B_3_9	H10T	G4/5	G4/5
35	M8	G2	2c	2	0	61	9.2	23	0	TA1	B_1_10	M8T	G2	G1
36	M2	G2	2c	2	0	67	6.5	25	0	TA1	B_7_10	M2T	G2	G1
37	M16	G2	2c	0	1	68	10.1	24	0	TA1	B_5_11	M16T	G3	G2
38	H5	G4/5	3b	0	0	63	5.4	0		TA1	B_3_12	H5T	G4/5	G3
39	L3	G1	2c	2	0	71	7.4	23	0	TA1	B_1_13	L3T	G1	G1
